# A novel approach to single cell analysis to reveal intrinsic differences in immune marker expression in unstimulated macrophages from BALB/c and C57BL/6 mouse strains

**DOI:** 10.1101/2022.05.29.493868

**Authors:** Jeremie Breda, Arka Banerjee, Rajesh Jayachandran, Jean Pieters, Mihaela Zavolan

## Abstract

Macrophages are cells of the innate immune system that provide the first line of defense against pathogens. Their functional and morphological heterogeneity is well known, though the origin of this heterogeneity is still debated. Furthermore, while mouse strains differ in the type of immune responses that they mount to individual pathogens, the range of gene expression variation among their macrophages in the absence of a specific stimulus is not known. By applying single cell RNA sequencing we here reveal the gene expression variation in pre-stimulation macrophage populations from specific pathogen-free BALB/c and C57BL/6 mice, two mouse strains that give prototypical Th2 and Th1-biased immune responses, directed towards extracellular or intracellular pathogens, respectively. We show that intrinsic differences between the macrophages of these two strains are detectable before any specific stimulation and we place the gene expression profile of these cells within the range of variation that is measured upon *in vitro* stimulation with pro-inflammatory lipopolysaccharide (LPS) and interferon γ (IFN), or anti-inflammatory IL-4. We find that C57BL/6 mice show stronger evidence of macrophage polarization than BALB/c mice, which could explain their resistance to pathogens such as *Leishmania*. Our computational methods for analyzing single cell RNA sequencing data, controlling for common sources of stochastic variation, can be more generally adopted to uncover biological variation between cell populations.
