## Supplementary Tables for "A novel approach to single cell analysis to reveal intrinsic differences in immune marker expression in unstimulated macrophages from BALB/c and C57BL/6 mouse strains"

### Sheet: S1 - Cell type markers
Cell type	Gene ID|Gene symbol
M	ENSMUSG00000051439|Cd14
M	ENSMUSG00000059498|Fcgr3
M	ENSMUSG00000015947|Fcgr1
M	ENSMUSG00000018774|Cd68
M	ENSMUSG00000079227|Ccr5
M	ENSMUSG00000030786|Itgam
M	ENSMUSG00000000290|Itgb2
M	ENSMUSG00000004730|Adgre1
M	ENSMUSG00000001029|Icam2
M	ENSMUSG00000040249|Lrp1
M	ENSMUSG00000008845|Cd163
M	ENSMUSG00000069516|Lyz2
B	ENSMUSG00000024673|Ms4a1
B	ENSMUSG00000024353|Mzb1
B	ENSMUSG00000057098|Ebf1
B	ENSMUSG00000030577|Cd22
B	ENSMUSG00000030724|Cd19
B	ENSMUSG00000076609|Igkc
B	ENSMUSG00000105906|Iglc1
B	ENSMUSG00000076937|Iglc2
B	ENSMUSG00000105547|Iglc3
B	ENSMUSG00000106039|Iglc4
B	ENSMUSG00000076934|Iglv1
B	ENSMUSG00000076939|Iglv3
B	ENSMUSG00000076940|Iglv2
B	ENSMUSG00000076617|Ighm
B	ENSMUSG00000104213|Ighd
B	ENSMUSG00000095079|Igha
B	ENSMUSG00000076614|Ighg1
B	ENSMUSG00000076613|Ighg2b
B	ENSMUSG00000076612|Ighg2c
B	ENSMUSG00000076615|Ighg3
B	ENSMUSG00000003379|Cd79a
B	ENSMUSG00000040592|Cd79b
T	ENSMUSG00000002033|Cd3g
T	ENSMUSG00000032094|Cd3d
T	ENSMUSG00000005763|Cd247
T	ENSMUSG00000032093|Cd3e
T	ENSMUSG00000024669|Cd5
T	ENSMUSG00000053977|Cd8a
T	ENSMUSG00000053044|Cd8b1
T	ENSMUSG00000023274|Cd4
T	ENSMUSG00000076490|Trbc1
T	ENSMUSG00000076498|Trbc2
RBC	ENSMUSG00000038871|Bpgm
RBC	ENSMUSG00000025270|Alas2
RBC	ENSMUSG00000069919|Hba-a1
RBC	ENSMUSG00000069917|Hba-a2
RBC	ENSMUSG00000052305|Hbb-bs
RBC	ENSMUSG00000073940|Hbb-bt

### Sheet: S2 - Sequencing details
Sample	Median UMI Counts per Cell	Estimated Number of Cells	Mean Reads per Cell	Median Genes per Cell	Number of Reads	Valid Barcodes	Sequencing Saturation	Q30 Bases in Barcode	Q30 Bases in RNA Read	Q30 Bases in Sample Index	Q30 Bases in UMI	Reads Mapped to Genome	Reads Mapped Confidently to Genome	Reads Mapped Confidently to Intergenic Regions	Reads Mapped Confidently to Intronic Regions	Reads Mapped Confidently to Exonic Regions	Reads Mapped Confidently to Transcriptome	Reads Mapped Antisense to Gene	Fraction Reads in Cells	Total Genes Detected	Median UMI Counts per Cell
BALB/C 2_1	2008	7246	12085	904	87600000	98.2	48.6	94.7	80.6	91.6	93.7	80.9	60.4	2.1	11.7	46.6	43.2	1.4	87.9	22479	2008
BALB/C 2_2	1662	6778	11850	846	80300000	98	45.8	94.8	81.1	90.5	93.7	77.5	59	2.4	15.8	40.8	37.8	1.4	86.3	22605	1662
BALB/C 3_1	1466	6776	11263	753	76300000	98	45.9	94.7	81	91.7	93.7	72.2	54.8	2.2	13.5	39.2	36.4	1.3	82.3	22282	1466
BALB/C 3_2	989	528	152386	576	80500000	97.8	61.5	94.9	81.8	91	93.8	73.9	55.8	2.2	12.3	41.3	36.1	4.2	8.9	15137	989
BALB/C 4_1	1479	5794	13373	772	77500000	98	55	94.6	80.9	91.3	93.5	73.6	56.2	2.3	14.8	39.2	36.5	1.2	84.7	22101	1479
BALB/C 4_2	1469	6228	13305	775	82900000	98	54	94.8	81.6	92.1	93.7	72.7	55.3	2.3	14.4	38.7	36	1.3	85.1	22388	1469
C57BL/6 2	4894	6777	37653	1588	255000000	0.955	0.631	0.927	0.814	0.923	0.907	0.795	0.627	0.016	0.117	0.494	0.464	0.012	0.884	24215	4894
C57BL/6 4	5183	4663	44258	1754	206000000	0.961	0.654	0.924	0.795	0.918	0.906	0.791	0.605	0.017	0.12	0.468	0.44	0.012	0.863	23527	5183
														0.016	0.117	0.494	0.464	0.012	0.882	21861	2904

### Sheet: S3 - Most variable genes
BALBC_Macrophage	C57BL6_Macrophage
ENSMUSG00000035042|Ccl5 (M1)	ENSMUSG00000044309|Apol7c
ENSMUSG00000070436|Serpinh1	ENSMUSG00000016283|H2-M2
ENSMUSG00000018593|Sparc (M2)	ENSMUSG00000042842|Serpinb6b
ENSMUSG00000028583|Pdpn	ENSMUSG00000018593|Sparc (M2)
ENSMUSG00000049103|Ccr2 (Monocyte)	ENSMUSG00000019929|Dcn
ENSMUSG00000032060|Cryab	ENSMUSG00000037944|Ccr7 (M1)
ENSMUSG00000019929|Dcn	ENSMUSG00000032532|Cck
ENSMUSG00000020044|Timp3	ENSMUSG00000049382|Krt8
ENSMUSG00000064080|Fbln2	ENSMUSG00000020044|Timp3
ENSMUSG00000049436|Upk1b	ENSMUSG00000023043|Krt18
ENSMUSG00000020473|Aebp1	ENSMUSG00000049436|Upk1b
ENSMUSG00000049382|Krt8	ENSMUSG00000070436|Serpinh1
ENSMUSG00000023043|Krt18	ENSMUSG00000020473|Aebp1
ENSMUSG00000009281|Rarres2	ENSMUSG00000026605|Cenpf
ENSMUSG00000032348|Gsta4	ENSMUSG00000023046|Igfbp6
ENSMUSG00000074457|S100a16	ENSMUSG00000001403|Ube2c
ENSMUSG00000029371|Cxcl5 (M1)	ENSMUSG00000027800|Tm4sf1
ENSMUSG00000023046|Igfbp6	ENSMUSG00000028583|Pdpn
ENSMUSG00000027800|Tm4sf1	ENSMUSG00000017716|Birc5
ENSMUSG00000001131|Timp1	ENSMUSG00000072596|Ear2
ENSMUSG00000037944|Ccr7 (M1)	ENSMUSG00000041431|Ccnb1
ENSMUSG00000029379|Cxcl3 (M1)	ENSMUSG00000001131|Timp1
ENSMUSG00000036322|H2-Ea-ps (MHCII)	ENSMUSG00000021760|Gpx8
ENSMUSG00000028195|Cyr61	ENSMUSG00000037060|Cavin3
ENSMUSG00000032487|Ptgs2 (M1)	ENSMUSG00000020911|Krt19
ENSMUSG00000029304|Spp1 (M1)	ENSMUSG00000022665|Ccdc80
ENSMUSG00000025746|Il6 (M1)	ENSMUSG00000064080|Fbln2
ENSMUSG00000029661|Col1a2	ENSMUSG00000074457|S100a16
ENSMUSG00000026043|Col3a1	ENSMUSG00000031779|Ccl22 (M2)
ENSMUSG00000053522|Lgals7	ENSMUSG00000031375|Bgn
ENSMUSG00000022425|Enpp2	ENSMUSG00000029372|Ppbp
ENSMUSG00000037852|Cpe	ENSMUSG00000029371|Cxcl5 (M1)
ENSMUSG00000035373|Ccl7 (M2)	ENSMUSG00000029379|Cxcl3 (M1)
ENSMUSG00000022865|Cxadr	ENSMUSG00000074141|Il4i1
ENSMUSG00000021268|Meg3	ENSMUSG00000030117|Gdf3
ENSMUSG00000001506|Col1a1	ENSMUSG00000028464|Tpm2
ENSMUSG00000020911|Krt19	ENSMUSG00000037852|Cpe
ENSMUSG00000079547|H2-DMb1 (MHCII)	ENSMUSG00000032218|Ccnb2
ENSMUSG00000004951|Hspb1	ENSMUSG00000029661|Col1a2
ENSMUSG00000033149|Phldb2	ENSMUSG00000038943|Prc1
ENSMUSG00000050359|Sprr1a	ENSMUSG00000028195|Cyr61
ENSMUSG00000086862|Gm13546	ENSMUSG00000029304|Spp1 (M1)
ENSMUSG00000006356|Crip2	ENSMUSG00000024538|Ppic
ENSMUSG00000022665|Ccdc80	ENSMUSG00000063011|Msln
ENSMUSG00000022816|Fstl1	ENSMUSG00000046323|Dppa3
ENSMUSG00000060586|H2-Eb1 (MHCII)	ENSMUSG00000035373|Ccl7 (M2)
ENSMUSG00000043110|Lrrn4	ENSMUSG00000022584|Ly6c2
ENSMUSG00000002602|Axl	ENSMUSG00000001506|Col1a1
ENSMUSG00000037712|Fermt2	ENSMUSG00000020914|Top2a
ENSMUSG00000054905|Stfa3	ENSMUSG00000022037|Clu

### Sheet: S4 - M1M2MHCIICell cycle marker
M1	M2	M1_M2	MHCII	Cell_cycle
ENSMUSG00000024782|Ak3	ENSMUSG00000025473|Adam8	ENSMUSG00000018927|Ccl6	ENSMUSG00000024610|Cd74	ENSMUSG00000026842|Abl1
ENSMUSG00000050014|Apol10b	ENSMUSG00000039197|Adk	ENSMUSG00000019122|Ccl9	ENSMUSG00000036594|H2-Aa	ENSMUSG00000052593|Adam17
ENSMUSG00000050982|Apol10a	ENSMUSG00000018924|Alox15	ENSMUSG00000031780|Ccl17	ENSMUSG00000073421|H2-Ab1	ENSMUSG00000022893|Adamts1
ENSMUSG00000057346|Apol9a	ENSMUSG00000019987|Arg1	ENSMUSG00000025804|Ccr1	ENSMUSG00000073421|H2-Ab1	ENSMUSG00000024397|Aif1
ENSMUSG00000068246|Apol9b	ENSMUSG00000021125|Arg2	ENSMUSG00000064039|Ccr1l1	ENSMUSG00000036322|H2-Ea	ENSMUSG00000001729|Akt1
ENSMUSG00000091650|Apol11a	ENSMUSG00000027562|Car2	ENSMUSG00000035448|Ccr3	ENSMUSG00000067341|H2-Eb2	ENSMUSG00000029176|Anapc4
ENSMUSG00000091694|Apol11b	ENSMUSG00000027187|Cat	ENSMUSG00000079227|Ccr5	ENSMUSG00000067212|H2-T23	ENSMUSG00000029472|Anapc5
ENSMUSG00000033576|Apol6	ENSMUSG00000031596|Slc7a2	ENSMUSG00000029530|Ccr9	ENSMUSG00000073405|H2-T-ps	ENSMUSG00000029466|Anapc7
ENSMUSG00000026628|Atf3	ENSMUSG00000020702|Ccl1	ENSMUSG00000018774|Cd68	ENSMUSG00000036322|H2-Ea-ps	ENSMUSG00000025135|Anapc11
ENSMUSG00000102037|Bcl2a1a	ENSMUSG00000035385|Ccl2	ENSMUSG00000021939|Ctsb	ENSMUSG00000060586|H2-Eb1	ENSMUSG00000055204|Ankrd17
ENSMUSG00000089929|Bcl2a1b	ENSMUSG00000000982|Ccl3	ENSMUSG00000023078|Cxcl13	ENSMUSG00000079547|H2-DMb1	ENSMUSG00000028333|Anp32b
ENSMUSG00000053820|Bcl2a1c	ENSMUSG00000035373|Ccl7	ENSMUSG00000027398|Il1b		ENSMUSG00000024659|Anxa1
ENSMUSG00000099974|Bcl2a1d	ENSMUSG00000031779|Ccl22	ENSMUSG00000049723|Mmp12		ENSMUSG00000035960|Apex1
ENSMUSG00000032000|Birc3	ENSMUSG00000004814|Ccl24	ENSMUSG00000023951|Vegfa		ENSMUSG00000022892|App
ENSMUSG00000000982|Ccl3	ENSMUSG00000023235|Ccl25	ENSMUSG00000017002|Slpi		ENSMUSG00000029752|Asns
ENSMUSG00000018930|Ccl4	ENSMUSG00000028195|Ccn1			ENSMUSG00000017716|Birc5
ENSMUSG00000035042|Ccl5	ENSMUSG00000024621|Csf1r			ENSMUSG00000041147|Brca2
ENSMUSG00000009185|Ccl8	ENSMUSG00000030786|Itgam			ENSMUSG00000024002|Brd4
ENSMUSG00000020676|Ccl11	ENSMUSG00000008845|Cd163			ENSMUSG00000053819|Camk2d
ENSMUSG00000035352|Ccl12	ENSMUSG00000025044|Msr1			ENSMUSG00000048445|Ccdc57
ENSMUSG00000071005|Ccl19	ENSMUSG00000026712|Mrc1			ENSMUSG00000041431|Ccnb1
ENSMUSG00000094661|Ccl19	ENSMUSG00000005540|Fcer2a			ENSMUSG00000070348|Ccnd1
ENSMUSG00000095585|CR974586.2	ENSMUSG00000002944|Cd36			ENSMUSG00000000184|Ccnd2
ENSMUSG00000096506|CR974586.4	ENSMUSG00000000303|Cdh1			ENSMUSG00000034165|Ccnd3
ENSMUSG00000026166|Ccl20	ENSMUSG00000035891|Cerk			ENSMUSG00000029283|Cdc7
ENSMUSG00000037944|Ccr7	ENSMUSG00000004633|Chn2			ENSMUSG00000038416|Cdc16
ENSMUSG00000030789|Itgax	ENSMUSG00000040809|Chil3			ENSMUSG00000024370|Cdc23
ENSMUSG00000059089|Fcgr4	ENSMUSG00000079293|Clec7a			ENSMUSG00000032477|Cdc25a
ENSMUSG00000029084|Cd38	ENSMUSG00000014542|Clec4f			ENSMUSG00000027330|Cdc25b
ENSMUSG00000055447|Cd47	ENSMUSG00000014599|Csf1			ENSMUSG00000044201|Cdc25c
ENSMUSG00000075122|Cd80	ENSMUSG00000030560|Ctsc			ENSMUSG00000020687|Cdc27
ENSMUSG00000022901|Cd86	ENSMUSG00000026180|Cxcr2			ENSMUSG00000024791|Cdca5
ENSMUSG00000037628|Cdkn3	ENSMUSG00000026180|Cxcr2			ENSMUSG00000019942|Cdk1
ENSMUSG00000033467|Crlf2	ENSMUSG00000045382|Cxcr4			ENSMUSG00000006728|Cdk4
ENSMUSG00000018916|Csf2	ENSMUSG00000060703|Cd302			ENSMUSG00000006585|Cdt1
ENSMUSG00000021614|Vcan	ENSMUSG00000040197|Cd209e			ENSMUSG00000045328|Cenpe
ENSMUSG00000029380|Cxcl1	ENSMUSG00000109293|Dcst2			ENSMUSG00000022521|Crebbp
ENSMUSG00000034855|Cxcl10	ENSMUSG00000034926|Dhcr24			ENSMUSG00000004364|Cul3
ENSMUSG00000060183|Cxcl11	ENSMUSG00000028017|Egf			ENSMUSG00000031446|Cul4a
ENSMUSG00000018920|Cxcl16	ENSMUSG00000037868|Egr2			ENSMUSG00000031095|Cul4b
ENSMUSG00000058427|Cxcl2	ENSMUSG00000039899|Fgl2			ENSMUSG00000032315|Cyp1a1
ENSMUSG00000029371|Cxcl5	ENSMUSG00000026193|Fn1			ENSMUSG00000002297|Dbf4
ENSMUSG00000029379|Cxcl3	ENSMUSG00000031196|F8			ENSMUSG00000000787|Ddx3x
ENSMUSG00000029417|Cxcl9	ENSMUSG00000031451|Gas6			ENSMUSG00000037474|Dtl
ENSMUSG00000022615|Tymp	ENSMUSG00000033066|Gas7			ENSMUSG00000003518|Dusp3
ENSMUSG00000021367|Edn1	ENSMUSG00000005413|Hmox1			ENSMUSG00000031176|Dynlt3
ENSMUSG00000024778|Fas	ENSMUSG00000036362|P2ry13			ENSMUSG00000020122|Egfr
ENSMUSG00000052270|Fpr2	ENSMUSG00000021665|Hexb			ENSMUSG00000028156|Eif4e
ENSMUSG00000021453|Gadd45g	ENSMUSG00000026986|Hnmt			ENSMUSG00000031490|Eif4ebp1
ENSMUSG00000071713|Csf2rb	ENSMUSG00000053004|Hrh1			ENSMUSG00000045983|Eif4g1
ENSMUSG00000071714|Csf2rb2	ENSMUSG00000051022|Hs3st1			ENSMUSG00000019773|Fbxo5
ENSMUSG00000040726|Hesx1	ENSMUSG00000046321|Hs3st2			ENSMUSG00000021732|Fgf10
ENSMUSG00000016194|Hsd11b1	ENSMUSG00000020053|Igf1			ENSMUSG00000031565|Fgfr1
ENSMUSG00000040483|Xaf1	ENSMUSG00000020383|Il13			ENSMUSG00000035451|Foxa1
ENSMUSG00000055170|Ifng	ENSMUSG00000017057|Il13ra1			ENSMUSG00000022528|Hes1
ENSMUSG00000017493|Igfbp4	ENSMUSG00000031289|Il13ra2			ENSMUSG00000066551|Hmgb1
ENSMUSG00000027399|Il1a	ENSMUSG00000025929|Il17a			ENSMUSG00000022556|Hsf1
ENSMUSG00000016529|Il10	ENSMUSG00000039217|Il18			ENSMUSG00000059970|Hspa2
ENSMUSG00000027776|Il12a	ENSMUSG00000026981|Il1rn			ENSMUSG00000010051|Hyal1
ENSMUSG00000004296|Il12b	ENSMUSG00000026069|Il1rl1			ENSMUSG00000045534|Kcna5
ENSMUSG00000031712|Il15	ENSMUSG00000027718|Il21			ENSMUSG00000054792|Klhl18
ENSMUSG00000023206|Il15ra	ENSMUSG00000030745|Il21r			ENSMUSG00000029004|Kmt2e
ENSMUSG00000027720|Il2	ENSMUSG00000005465|Il27ra			ENSMUSG00000027968|Larp7
ENSMUSG00000025383|Il23a	ENSMUSG00000024810|Il33			ENSMUSG00000021190|Lgmn
ENSMUSG00000026770|Il2ra	ENSMUSG00000000869|Il4			ENSMUSG00000024590|Lmnb1
ENSMUSG00000025746|Il6	ENSMUSG00000030748|Il4ra			ENSMUSG00000050188|Lsm10
ENSMUSG00000003882|Il7r	ENSMUSG00000021356|Irf4			ENSMUSG00000044847|Lsm11
ENSMUSG00000031551|Ido1	ENSMUSG00000024781|Lipa			ENSMUSG00000034509|Mad2l1bp
ENSMUSG00000041324|Inhba	ENSMUSG00000015568|Lpl			ENSMUSG00000020184|Mdm2
ENSMUSG00000020826|Nos2	ENSMUSG00000015889|Lta4h			ENSMUSG00000031393|Mecp2
ENSMUSG00000018899|Irf1	ENSMUSG00000042228|Lyn			ENSMUSG00000027210|Meis2
ENSMUSG00000025498|Irf7	ENSMUSG00000055435|Maf			ENSMUSG00000029726|Mepce
ENSMUSG00000041515|Irf8	ENSMUSG00000025037|Maoa			ENSMUSG00000065597|Mir124a-1
ENSMUSG00000000290|Itgb2	ENSMUSG00000000957|Mmp14			ENSMUSG00000093073|Mir124a-2
ENSMUSG00000026390|Marco	ENSMUSG00000101389|Ms4a4a			ENSMUSG00000065454|Mir124a-3
ENSMUSG00000032690|Oas2	ENSMUSG00000024677|Ms4a6b			ENSMUSG00000055817|Mta3
ENSMUSG00000041827|Oasl1	ENSMUSG00000079419|Ms4a6c			ENSMUSG00000022369|Mtbp
ENSMUSG00000029304|Spp1	ENSMUSG00000024679|Ms4a6d			ENSMUSG00000012396|Nanog
ENSMUSG00000029468|P2rx7	ENSMUSG00000022346|Myc			ENSMUSG00000048904|Neurog1
ENSMUSG00000020572|Nampt	ENSMUSG00000021025|Nfkbia			ENSMUSG00000022061|Nkx3-1
ENSMUSG00000025856|Pdgfa	ENSMUSG00000011179|Odc1			ENSMUSG00000059586|Nsmce2
ENSMUSG00000026773|Pfkfb3	ENSMUSG00000031173|Otc			ENSMUSG00000020745|Pafah1b1
ENSMUSG00000021196|Pfkp	ENSMUSG00000036381|P2ry14			ENSMUSG00000052534|Pbx1
ENSMUSG00000002847|Pla1a	ENSMUSG00000033446|Lpar6			ENSMUSG00000000489|Pdgfb
ENSMUSG00000015671|Psma2	ENSMUSG00000029167|Ppargc1a			ENSMUSG00000004264|Phb2
ENSMUSG00000096727|Psmb9	ENSMUSG00000033871|Ppargc1b			ENSMUSG00000004591|Pkn2
ENSMUSG00000078153|Psme2b	ENSMUSG00000002250|Ppard			ENSMUSG00000051177|Plcb1
ENSMUSG00000079197|Psme2	ENSMUSG00000000440|Pparg			ENSMUSG00000027998|Plrg1
ENSMUSG00000032487|Ptgs2	ENSMUSG00000047250|Ptgs1			ENSMUSG00000001100|Poldip2
ENSMUSG00000027832|Ptx3	ENSMUSG00000022015|Tnfsf11			ENSMUSG00000039220|Ppp1r10
ENSMUSG00000025938|Slco5a1	ENSMUSG00000064373|Selenop			ENSMUSG00000050965|Prkca
ENSMUSG00000036067|Slc2a6	ENSMUSG00000026288|Inpp5d			ENSMUSG00000043733|Ptpn11
ENSMUSG00000066152|Slc31a2	ENSMUSG00000032737|Inppl1			ENSMUSG00000004771|Rab11a
ENSMUSG00000040010|Slc7a5	ENSMUSG00000030737|Slco2b1			ENSMUSG00000059060|Rad51b
ENSMUSG00000061878|Sphk1	ENSMUSG00000044712|Slc38a6			ENSMUSG00000007646|Rad51c
ENSMUSG00000027995|Tlr2	ENSMUSG00000021733|Slc4a7			ENSMUSG00000022105|Rb1
ENSMUSG00000039005|Tlr4	ENSMUSG00000038037|Socs1			ENSMUSG00000040945|Rcc2
ENSMUSG00000051498|Tlr6	ENSMUSG00000018593|Sparc			ENSMUSG00000032050|Rdx
ENSMUSG00000044583|Tlr7	ENSMUSG00000006050|Sra1			ENSMUSG00000022018|Rgcc
ENSMUSG00000040522|Tlr8	ENSMUSG00000042286|Stab1			ENSMUSG00000062328|Rpl17
ENSMUSG00000045322|Tlr9	ENSMUSG00000004040|Stat3			ENSMUSG00000020516|Rps6kb1
ENSMUSG00000024401|Tnf	ENSMUSG00000002147|Stat6			ENSMUSG00000025583|Rptor
ENSMUSG00000039304|Tnfsf10	ENSMUSG00000035493|Tgfbi			ENSMUSG00000044813|Shb
ENSMUSG00000071089|Trim75	ENSMUSG00000032440|Tgfbr2			ENSMUSG00000042557|Sin3a
	ENSMUSG00000062175|Tgif2			ENSMUSG00000028949|Smarcd3
	ENSMUSG00000006386|Tek			ENSMUSG00000023886|Smoc2
	ENSMUSG00000044827|Tlr1			ENSMUSG00000061878|Sphk1
	ENSMUSG00000031639|Tlr3			ENSMUSG00000004043|Stat5a
	ENSMUSG00000079164|Tlr5			ENSMUSG00000020919|Stat5b
	ENSMUSG00000029344|Tpst2			ENSMUSG00000036923|Stox1
	ENSMUSG00000023992|Trem2			ENSMUSG00000028717|Tal1
	ENSMUSG00000022997|Wnt1			ENSMUSG00000021611|Tert
	ENSMUSG00000000125|Wnt3			ENSMUSG00000038482|Tfdp1
	ENSMUSG00000036856|Wnt4			ENSMUSG00000002603|Tgfb1
	ENSMUSG00000021994|Wnt5a			ENSMUSG00000058587|Tmod3
	ENSMUSG00000030170|Wnt5b			ENSMUSG00000027394|Ttl
	ENSMUSG00000033227|Wnt6			ENSMUSG00000097929|Tunar
	ENSMUSG00000022382|Wnt7b			ENSMUSG00000001403|Ube2c
	ENSMUSG00000000126|Wnt9a			ENSMUSG00000058317|Ube2e2
	ENSMUSG00000018486|Wnt9b			ENSMUSG00000032010|Usp2
	ENSMUSG00000026167|Wnt10a			ENSMUSG00000042506|Usp22
	ENSMUSG00000029671|Wnt16			ENSMUSG00000009907|Vps4b
	ENSMUSG00000061100|Retnla			ENSMUSG00000022996|Wnt10b
	ENSMUSG00000062345|Serpinb2
	ENSMUSG00000002603|Tgfb1
	ENSMUSG00000039239|Tgfb2

### Sheet: S5 - Strain distinguishing gene
Genes mostly distinguish BALB/c macrophage from C57BL6 macrophages			Genes mostly distinguish C57BL6 macrophage from BALBC macrophages
Gene symbol	AUC		Gene symbol	AUC
Gm10260	0.948		Rpl26	0.932
Gm15772	0.867		C1qb	0.93
Rpl41	0.854		Apoe	0.921
mt-Cytb	0.802		Rps18	0.905
mt-Nd1	0.791		C1qa	0.89
mt-Rnr2	0.754		C1qc	0.884
			Rps2	0.871
			Ubb	0.87
			Rpl29	0.856
			Marco	0.848
			Lyz2	0.845
			Fabp5	0.83
			Tmem176b	0.8
			Fcgr3	0.791
			Ctss	0.789
			Ly6e	0.784
			Hp	0.778
			Rpl35a	0.775
			Fcer1g	0.775
			Sh3bgrl3	0.774
			Cyba	0.766
			Itm2b	0.764
			Cd52	0.759
			Fabp4	0.756
			Lyz1	0.756
